# Expanding the definition of MHC Class I peptide binding promiscuity to support vaccine discovery across cancers with CARMEN

**DOI:** 10.1101/2025.05.08.651510

**Authors:** Michal Mateusz Waleron, Ashwin Adrian Kallor, Aleksander Palkowski, Emilia Daghir-Wojtkowiak, Piyush Borole, Mikolaj Kocikowski, Karol Polom, Fabio Marino, Beatriz Monterde, Michele Mastromattei, Davide Venditti, Mark Stares, The KATY Consortium, Ashita Singh, Theodore Hupp, Christophe Battail, Alexander Laird, Catia Pesquita, Luis Zapata, Stefan N. Symeonides, Ajitha Rajan, Fabio Massimo Zanzotto, Javier Antonio Alfaro

## Abstract

Promiscuity in T-cell antigen landscapes refers to the dual flexibility of peptides binding multiple MHC alleles and MHC alleles presenting diverse arrays of peptides. By understanding how neoantigens are shared across varied HLA backgrounds, promiscuity analysis can inform the selection of cancer-vaccine targets that reach a wider segment of the population and help refine patient stratification for diverse immunotherapies. We expand the concept of promiscuity to encompass peptides, MHC alleles, individuals, populations, and genomic regions. Our CARMEN database release harmonizes data from 72 publications (2,323 samples) across tissue types, with a focus on cancer. Using Gibbs clustering and dimensionality reduction (UMAP), we systematically map promiscuity and immunological versatility across these biological levels. Gene and mutation analysis reveals recurrent cancer mutations in highly promiscuous genomic regions, highly mutated cancer genes that avoid presented regions, and sheds light on genomic regions important to response to immunotherapy.
