## Supplementary material for "Expanding the definition of MHC Class I peptide binding promiscuity to support vaccine discovery across cancers with CARMEN": Supplementary Table 1.tsv

Supplementary Table 1: List and features of the datasets used to develop the CARMEN database
S.No	Study ID	Source	Indication	MS instrument	Tissue	Year	Source	Disease type
1	PXD014017	PRIDE	Colon cancer	Q-Exactive	Colon	2019	Cell culture	Cancer
2	PXD014397	PRIDE	Melanoma	Orbitrap	Skin	2020	Cell culture	Cancer
3	PXD015039	PRIDE	Leukemia	Orbitrap	Monocyte	2020	Cell culture	Cancer
4	PXD015957	PRIDE	Melanoma	Q-Exactive	Melanocyte	2020	Cell culture	Cancer
5	PXD016060	PRIDE	Multiple	Orbitrap/Q Exactive	Multiple	2020	Tissues	Cancer
6	PXD018124	PRIDE	Carcinoma	Q-Exactive	Ovary	2020	Cell culture	Cancer
7	PXD018539	PRIDE	Leukemia	Q-Exactive	Blood tissue	2021	Cell culture	Cancer
8	PXD018540	PRIDE	Leukemia	Q-Exactive	Blood tissue	2021	Cell culture	Cancer
9	PXD018541	PRIDE	Leukemia	Q-Exactive	Blood tissue	2021	Cell culture	Cancer
10	PXD018542	PRIDE	Leukemia	Q-Exactive	Blood tissue	2021	Cell culture	Cancer
11	PXD018543	PRIDE	Leukemia	Q-Exactive	Blood tissue	2021	Cell culture	Cancer
12	PXD020079	PRIDE	Brain cancer	Q-Exactive	Brain	2021	Cell culture	Cancer
13	PXD020111	PRIDE	Carcinoma	Orbitrap	Saliva	2020	Tissues	Cancer
14	PXD020186	PRIDE	Brain cancer	Orbitrap	Brain	2021	Tissues	Cancer
15	PXD020211	PRIDE	Carcinoma	Orbitrap	Saliva	2020	Tissues	Cancer
16	PXD021270	PRIDE	Brain cancer	Q-Exactive	Brain	2021	Cell culture	Cancer
17	PXD021755	PRIDE	Colon cancer	Orbitrap	Colon	2021	Cell culture	Cancer
18	PXD024917	PRIDE	Unknown	Orbitrap/Q Exactive	Skin	2021	Cell culture	Unknown
19	PXD027182	PRIDE	Neuroblastoma	Orbitrap	Kidney	2021	Cell culture	Cancer
20	PXD004746	PRIDE	Lymphoma	Orbitrap	Blood/mononuclear cells/bone marrow	2017	Cell culture	Cancer
21	PXD012308	PRIDE	Multiple	Q-Exactive	Unknown	2019	Cell culture	Cancer
22	PXD011628	PRIDE	Disease free	Q-Exactive	Blood tissue	2019	Cell culture	Normal
23	PXD012083	PRIDE	Leukemia	Orbitrap	Blood tissue	2019	Cell culture/Tissues	Cancer
24	PXD011766	PRIDE	Melanoma	Q-Exactive	Skin	2019	Cell culture	Cancer
25	PXD013057	PRIDE	Carcinoma	Orbitrap	Liver	2019	Tissues	Cancer
26	PXD011723	PRIDE	Unknown	Orbitrap	Blood tissue	2019	Cell culture	Cancer
27	PXD007203	PRIDE	HCMV	Orbitrap	Foreskin	2018	Cell culture	Cancer
28	PXD004233	PRIDE	Disease free	Orbitrap	Unknown	2016	Cell culture	Normal
29	PXD003790	PRIDE	Glioblastoma	Q-Exactive	Brain	2016	Cell culture	Cancer
30	MSV000080527	MASSIVE	Multiple	Q-Exactive	Multiple	2020	Cell culture	Cancer
31	MSV000084172	MASSIVE	Multiple	Q-Exactive	Multiple	2020	Cell culture	Cancer
32	MSV000084442	MASSIVE	Multiple	Q-Exactive	Multiple	2020	Cell culture	Cancer
33	PXD001898-PASS00270	PRIDE	Disease free	Orbitrap	B lymphocyte	2016	Cell culture	Normal
34	PXD007860	PRIDE	Disease free	Orbitrap	Blood/T lymphocyte	2018	Cell culture	Normal
35	PXD011257	PRIDE	Disease free	Orbitrap	B lymphocyte	2019	Cell culture	Normal
36	PXD007935	PRIDE	Leukemia	Q-Exactive	Spleen	2018	Cell culture	Cancer
37	PXD009752	PRIDE	Lung cancer	Q-Exactive	Lung	2018	Tissues	Cancer
38	PXD009754	PRIDE	Lung cancer	Q-Exactive	Lung	2019	Tissues	Cancer
39	PXD009755	PRIDE	Lung cancer	Q-Exactive	Lung	2020	Tissues	Cancer
40	PXD004023	PRIDE	Disease free	Orbitrap/Q Exactive	B lymphocyte	2016	Cell culture	Normal
41	PXD007596	PRIDE	Breast cancer	Q-Exactive	Epithelial cell	2018	Cell culture	Cancer
42	PXD009531	PRIDE	Disease free	Orbitrap	Leukocyte	2018	Cell culture	Normal
43	PXD010808	PRIDE	Lymphoma	Orbitrap	B lymphocyte	2019	Cell culture	Cancer
44	PXD008937	PRIDE	Brain cancer	Orbitrap	Skin	2018	Cell culture	Cancer
45	PXD009738	PRIDE	Breast cancer	Orbitrap	Breast	2018	Tissues	Cancer
46	PXD006939	PRIDE	Multiple	Q-Exactive	B/T lymphocyte	2017	Cell culture	Cancer
47	PXD005231	PRIDE	Melanoma	Orbitrap/Q Exactive	B/T lymphocyte	2017	Cell culture	Cancer
48	PXD000394	PRIDE	Multiple	Q-Exactive	B lymphocyte	2015	Cell culture	Cancer
49	PXD004894	PRIDE	Melanoma	Q-Exactive	Melanocyte	2017	Tissues	Cancer
50	PXD028874	PRIDE	Unknown	Orbitrap	B lymphocyte	2021	Cell culture	Cancer
51	PXD025655	PRIDE	Multiple	Q-Exactive	Epithelial cell	2021	Cell culture	Cancer
52	PXD025073	PRIDE	Unknown	Orbitrap	Multiple	2021	Cell culture	Cancer
53	PXD024562	PRIDE	Unknown	Orbitrap	Unknown	2021	Cell culture	Cancer
54	PXD031709	PRIDE	Unknown	Orbitrap	Unknown	2022	Unknown	Unknown
55	PXD019643	PRIDE	Disease free	Orbitrap	Multiple	2021	Tissues	Normal
56	PXD020186	PRIDE	Brain cancer	Orbitrap	Brain	2021	Tissues	Cancer
57	PXD028309	PRIDE	Colon cancer	Orbitrap	Colon	2022	Cell culture/Tissues	Cancer
58	PXD025716	PRIDE	Multiple	Orbitrap	Multiple	2022	Tissues	Cancer
59	PXD009749	PRIDE	Leukemia	Q-Exactive	Spleen	2019	Cell culture	Cancer
60	PXD009753	PRIDE	Leukemia	Q-Exactive	Spleen	2020	Cell culture	Cancer
61	PXD009750	PRIDE	Leukemia	Q-Exactive	Spleen	2021	Cell culture	Cancer
62	PXD009751	PRIDE	Leukemia	Q-Exactive	Spleen	2022	Cell culture	Cancer
63	PXD017149	PRIDE	Carcinoma	Orbitrap	Kidney	2020	Tissues	Cancer
64	PXD031108	PRIDE	Esophageal cancer	Orbitrap	Esophagus	2022	Tissues	Cancer
65	PXD033935	PRIDE	Atypical teratoid/rhabdoid tumors	Orbitrap	Brain	2022	Tissues	Cancer
66	PXD025345	PRIDE	Multiple	TripleTOF	Multiple	2022	Cell culture	Cancer
67	PXD036856	PRIDE	Multiple	Orbitrap	Multiple	2023	Cell culture	Cancer
68	PXD034772	PRIDE	Lung cancer	Q-Exactive	Lung	2023	Tissues	Cancer
69	PXD033351	PRIDE	Multiple	Orbitrap	Multiple	2023	Mixed	Cancer
70	MSV000090323	MASSIVE	Unknown	Orbitrap	Unknown	2023	Cell culture	Cancer
71	MSV000090437	MASSIVE	Unknown	Orbitrap	Unknown	2023	Tissues	Cancer
72	PXD029882	PRIDE	Fibrolamellar hepatocellular carcinoma	Orbitrap	Liver	2022	Tissues	Cancer
